# Promoter scanning during transcription initiation in *Saccharomyces cerevisiae*: Pol II in the “shooting gallery”

**DOI:** 10.1101/810127

**Authors:** Chenxi Qiu, Huiyan Jin, Irina Vvedenskaya, Jordi Abante Llenas, Tingting Zhao, Indranil Malik, Alex M. Visbisky, Scott L. Schwartz, Ping Cui, Pavel Čabart, Kang Hoo Han, William K. M. Lai, Richard P. Metz, Charles D. Johnson, Sing-Hoi Sze, B. Franklin Pugh, Bryce E. Nickels, Craig D. Kaplan

## Abstract

**Background:** The majority of eukaryotic promoters utilize multiple transcription start sites (TSSs). How multiple TSSs are specified at individual promoters across eukaryotes is not understood for most species. In *S. cerevisiae*, a preinitiation complex comprised of Pol II and conserved general transcription factors (GTFs) assembles and opens DNA upstream of TSSs. Evidence from model promoters indicates that the preinitiation complex (PIC) scans from upstream to downstream to identify TSSs. Prior results suggest that TSS distributions at promoters where scanning occurs shift in a polar fashion upon alteration in Pol II catalytic activity or GTF function.

**Results:** To determine extent of promoter scanning across promoter classes in *S. cerevisiae*, we perturbed Pol II catalytic activity and GTF function and analyzed their effects on TSS usage genome-wide. We find that alterations to Pol II, TFIIB, or TFIIF function widely alter the initiation landscape consistent with promoter scanning operating at all yeast promoters, regardless of promoter class. Promoter architecture, however, can determine extent of promoter sensitivity to altered Pol II activity in ways that are predicted by a scanning model.

**Conclusions:** Our observations coupled with previous data validate key predictions of the scanning model for Pol II initiation in yeast – which we term the “shooting gallery”. In this model, Pol II catalytic activity, and the rate and processivity of Pol II scanning together with promoter sequence determine the distribution of TSSs and their usage.
