## Supplemental Table 1 for "Promoter scanning during transcription initiation in *Saccharomyces cerevisiae*: Pol II in the “shooting gallery”"

### Sheet: Strains and Plasmids
Yeast Strains Used for TSS-seq
Derived from
Name	Plasmid	Genotype	Mating Type	Note
CKY283	pRP112 RPB1 CEN URA3	ura3-52 his3∆200 leu2∆1 or ∆0 trp1∆63 met15∆0 lys2-128∂ gal10∆56 rpb1∆::CLONATMX RPB3::TAP::KlacTRP1	a
CKY835	pRP112 RPB1 CEN URA3	ura3-52 his3∆200 leu2∆1 or ∆0 trp1∆63 met15∆0 lys2-128∂ gal10∆56 rpb1∆::CLONATMX RPB3::3XFLAG::kanMX	a	Derived from CKY283
Name	Plasmid	Genotype	Mating Type	Derived from	Alias
CKY1016	pCK859 pRS315H3alt-RPB1* XmaI 1122-1123 T69 corrected	ura3-52 his3∆200 leu2∆1 or ∆0 trp1∆63 met15∆0 lys2-128∂ gal10∆56 rpb1∆::natMX RPB3::3XFLAG::kanMX	a	CKY835	HJYC028
CKY4482	pCK864 pRS315H3alt-rpb1* L1101S XmaI 1122-1123 T69 corrected	ura3-52 his3∆200 leu2∆1 or ∆0 trp1∆63 met15∆0 lys2-128∂ gal10∆56 rpb1∆::natMX RPB3::3XFLAG::kanMX	a	CKY835	HJYC029
CKY1028	pCK867 pRS315H3alt-rpb1* rpb1 10-110 (G1097D) T69 corrected	ura3-52 his3∆200 leu2∆1 or ∆0 trp1∆63 met15∆0 lys2-128∂ gal10∆56 rpb1∆::natMX RPB3::3XFLAG::kanMX	a	CKY835	HJYC030
CKY1018	pCK870 pRS315H3alt-rpb1* XmaI 1122-1123 H1085Y T69 corrected	ura3-52 his3∆200 leu2∆1 or ∆0 trp1∆63 met15∆0 lys2-128∂ gal10∆56 rpb1∆::natMX RPB3::3XFLAG::kanMX	a	CKY835	HJYC031
CKY1024	pCK871 pRS315H3alt-rpb1* 10-88 (F1086S) T69 corrected	ura3-52 his3∆200 leu2∆1 or ∆0 trp1∆63 met15∆0 lys2-128∂ gal10∆56 rpb1∆::natMX RPB3::3XFLAG::kanMX	a	CKY835	HJYC032
CKY4483	pCK872 pRS315H3alt-rpb1* XmaI 1122-1123 M1079R T69 corrected	ura3-52 his3∆200 leu2∆1 or ∆0 trp1∆63 met15∆0 lys2-128∂ gal10∆56 rpb1∆::natMX RPB3::3XFLAG::kanMX	a	CKY835	HJYC033
CKY1022	pCK886 pRS315H3alt-rpb1* XmaI 1122-1123 N1082S T69 corrected	ura3-52 his3∆200 leu2∆1 or ∆0 trp1∆63 met15∆0 lys2-128∂ gal10∆56 rpb1∆::natMX RPB3::3XFLAG::kanMX	a	CKY835	HJYC034
CKY1020	pCK887 pRS315H3alt-rpb1* XmaI 1122-1123 H1085Q T69 corrected	ura3-52 his3∆200 leu2∆1 or ∆0 trp1∆63 met15∆0 lys2-128∂ gal10∆56 rpb1∆::natMX RPB3::3XFLAG::kanMX	a	CKY835	HJYC035
CKY4484	pCK955 pRS315H3alt-RPB1* XmaI 1122-1123 F1084I T69 corrected	ura3-52 his3∆200 leu2∆1 or ∆0 trp1∆63 met15∆0 lys2-128∂ gal10∆56 rpb1∆::natMX RPB3::3XFLAG::kanMX	a	CKY835	HJYC036
CKY1026	pCK960 pRS315H3alt-rpb1* E1103G T69 corrected	ura3-52 his3∆200 leu2∆1 or ∆0 trp1∆63 met15∆0 lys2-128∂ gal10∆56 rpb1∆::natMX RPB3::3XFLAG::kanMX	a	CKY835	HJYC037
CKY1017	pCK859 pRS315H3alt-RPB1* XmaI 1122-1123 T69 corrected	ura3-52 his3∆200 leu2∆1 or ∆0 trp1∆63 met15∆0 lys2-128∂ gal10∆56 rpb1∆::natMX RPB3::3XFLAG::kanMX	a	CKY835	HJYC040
CKY4542	pCK864 pRS315H3alt-rpb1* L1101S XmaI 1122-1123 T69 corrected	ura3-52 his3∆200 leu2∆1 or ∆0 trp1∆63 met15∆0 lys2-128∂ gal10∆56 rpb1∆::natMX RPB3::3XFLAG::kanMX	a	CKY835	HJYC041
CKY1029	pCK867 pRS315H3alt-rpb1* rpb1 10-110 (G1097D) T69 corrected	ura3-52 his3∆200 leu2∆1 or ∆0 trp1∆63 met15∆0 lys2-128∂ gal10∆56 rpb1∆::natMX RPB3::3XFLAG::kanMX	a	CKY835	HJYC042
CKY1019	pCK870 pRS315H3alt-rpb1* XmaI 1122-1123 H1085Y T69 corrected	ura3-52 his3∆200 leu2∆1 or ∆0 trp1∆63 met15∆0 lys2-128∂ gal10∆56 rpb1∆::natMX RPB3::3XFLAG::kanMX	a	CKY835	HJYC043
CKY1025	pCK871 pRS315H3alt-rpb1* 10-88 (F1086S) T69 corrected	ura3-52 his3∆200 leu2∆1 or ∆0 trp1∆63 met15∆0 lys2-128∂ gal10∆56 rpb1∆::natMX RPB3::3XFLAG::kanMX	a	CKY835	HJYC044
CKY4485	pCK872 pRS315H3alt-rpb1* XmaI 1122-1123 M1079R T69 corrected	ura3-52 his3∆200 leu2∆1 or ∆0 trp1∆63 met15∆0 lys2-128∂ gal10∆56 rpb1∆::natMX RPB3::3XFLAG::kanMX	a	CKY835	HJYC045
CKY1023	pCK886 pRS315H3alt-rpb1* XmaI 1122-1123 N1082S T69 corrected	ura3-52 his3∆200 leu2∆1 or ∆0 trp1∆63 met15∆0 lys2-128∂ gal10∆56 rpb1∆::natMX RPB3::3XFLAG::kanMX	a	CKY835	HJYC046
CKY1021	pCK887 pRS315H3alt-rpb1* XmaI 1122-1123 H1085Q T69 corrected	ura3-52 his3∆200 leu2∆1 or ∆0 trp1∆63 met15∆0 lys2-128∂ gal10∆56 rpb1∆::natMX RPB3::3XFLAG::kanMX	a	CKY835	HJYC047
CKY4494	pCK955 pRS315H3alt-RPB1* XmaI 1122-1123 F1084I T69 corrected	ura3-52 his3∆200 leu2∆1 or ∆0 trp1∆63 met15∆0 lys2-128∂ gal10∆56 rpb1∆::natMX RPB3::3XFLAG::kanMX	a	CKY835	HJYC048
CKY1027	pCK960 pRS315H3alt-rpb1* E1103G T69 corrected	ura3-52 his3∆200 leu2∆1 or ∆0 trp1∆63 met15∆0 lys2-128∂ gal10∆56 rpb1∆::natMX RPB3::3XFLAG::kanMX	a	CKY835	HJYC049
CKY763	pCK859 RPB1 CEN LEU2 T69 corrected	ura3-52 his3∆200 leu2∆1 or ∆0 trp1∆63 met15∆0 lys2-128∂ gal10∆56 rpb1∆::natMX RPB3::TAP::KlacTRP1	a	CKY283	HJYC001
CKY764	pCK859 RPB1 CEN LEU2 T69 corrected	ura3-52 his3∆200 leu2∆1 or ∆0 trp1∆63 met15∆0 lys2-128∂ gal10∆56 rpb1∆::natMX RPB3::TAP::KlacTRP1	a	CKY283	HJYC002
CKY1030	pCK870 pRS315H3alt-rpb1* XmaI 1122-1123 H1085Y T69 corrected	ura3-52 his3∆200 leu2∆1 or ∆0 trp1∆63 met15∆0 lys2-128∂ gal10∆56 rpb1∆::natMX RPB3::TAP::KlacTRP1	a	CKY283	HJYC275
CKY1031	pCK870 pRS315H3alt-rpb1* XmaI 1122-1123 H1085Y T69 corrected	ura3-52 his3∆200 leu2∆1 or ∆0 trp1∆63 met15∆0 lys2-128∂ gal10∆56 rpb1∆::natMX RPB3::TAP::KlacTRP1	a	CKY283	HJYC280
CKY776	pCK871 pRS315H3alt-rpb1* F1086S T69 corrected CEN LEU2	ura3-52 his3∆200 leu2∆1 or ∆0 trp1∆63 met15∆0 lys2-128∂ gal10∆56 rpb1∆::natMX RPB3::TAP::KlacTRP1	a	CKY283	HJYC009
CKY777	pCK871 pRS315H3alt-rpb1* F1086S T69 corrected CEN LEU2	ura3-52 his3∆200 leu2∆1 or ∆0 trp1∆63 met15∆0 lys2-128∂ gal10∆56 rpb1∆::natMX RPB3::TAP::KlacTRP1	a	CKY283	HJYC010
CKY4486	pCK872 pRS315H3alt-rpb1* XmaI 1122-1123 M1079R T69 corrected	ura3-52 his3∆200 leu2∆1 or ∆0 trp1∆63 met15∆0 lys2-128∂ gal10∆56 rpb1∆::natMX RPB3::TAP::KlacTRP1	a	CKY283	HJYC094
CKY4487	pCK859 pRS315H3alt-RPB1* XmaI 1122-1123 T69 corrected	ura3-52 his3∆200 leu2∆1 or ∆0 trp1∆63 met15∆0 lys2-128∂ gal10∆56 rpb1∆::natMX RPB3::TAP::KlacTRP1 sua7-58A5	a	CKY283	HJYC095
CKY783	pCK960 pRS315H3alt-rpb1* E1103G T69 corrected	ura3-52 his3∆200 leu2∆1 or ∆0 trp1∆63 met15∆0 lys2-128∂ gal10∆56 rpb1∆::natMX RPB3::TAP::KlacTRP1	a	CKY283	HJYC017
CKY784	pCK960 pRS315H3alt-rpb1* E1103G T69 corrected	ura3-52 his3∆200 leu2∆1 or ∆0 trp1∆63 met15∆0 lys2-128∂ gal10∆56 rpb1∆::natMX RPB3::TAP::KlacTRP1	a	CKY283	HJYC018
CKY772	pCK867 pRS315H3alt-rpb1* rpb1 10-110 (G1097D) T69 corrected	ura3-52 his3∆200 leu2∆1 or ∆0 trp1∆63 met15∆0 lys2-128∂ gal10∆56 rpb1∆::natMX RPB3::TAP::KlacTRP1	a	CKY283	HJYC005
CKY773	pCK867 pRS315H3alt-rpb1* rpb1 10-110 (G1097D) T69 corrected	ura3-52 his3∆200 leu2∆1 or ∆0 trp1∆63 met15∆0 lys2-128∂ gal10∆56 rpb1∆::natMX RPB3::TAP::KlacTRP1	a	CKY283	HJYC006
CKY4488	pCK859 pRS315H3alt-RPB1* XmaI 1122-1123 T69 corrected	ura3-52 his3∆200 leu2∆1 or ∆0 trp1∆63 met15∆0 lys2-128∂ gal10∆56 rpb1∆::natMX RPB3::TAP::KlacTRP1 sua7-58A5	a	CKY283	HJYC322
CKY4489	pCK859 pRS315H3alt-RPB1* XmaI 1122-1123 T69 corrected	ura3-52 his3∆200 leu2∆1 or ∆0 trp1∆63 met15∆0 lys2-128∂ gal10∆56 rpb1∆::natMX RPB3::TAP::KlacTRP1 sua7-58A5	a	CKY283	HJYC323
CKY4490	pCK859 pRS315H3alt-RPB1* XmaI 1122-1123 T69 corrected	ura3-52 his3∆200 leu2∆1 or ∆0 trp1∆63 met15∆0 lys2-128∂ gal10∆56 rpb1∆::natMX RPB3::TAP::KlacTRP1 sua7-58A5	a	CKY283	HJYC326
CKY4491	pCK859 pRS315H3alt-RPB1* XmaI 1122-1123 T69 corrected	ura3-52 his3∆200 leu2∆1 or ∆0 trp1∆63 met15∆0 lys2-128∂ gal10∆56 rpb1∆::natMX RPB3::TAP::KlacTRP1 tfg2∆146-180	a	CKY283	HJYC327
CKY4492	pCK960 pRS315H3alt-RPB1* E1103G T69 corrected	ura3-52 his3∆200 leu2∆1 or ∆0 trp1∆63 met15∆0 lys2-128∂ gal10∆56 rpb1∆::natMX RPB3::TAP::KlacTRP1 tfg2∆146-180	a	CKY283	HJYC334
CKY4493	pCK960 pRS315H3alt-RPB1* E1103G T69 corrected	ura3-52 his3∆200 leu2∆1 or ∆0 trp1∆63 met15∆0 lys2-128∂ gal10∆56 rpb1∆::natMX RPB3::TAP::KlacTRP1 tfg2∆146-180	a	CKY283	HJYC335
Yeast strains used for ChIP-Exo
CKY2230	pCK859 pRS315H3alt-RPB1* XmaI 1122-1123 T69 corrected	ura3-52 his3∆200 leu2∆1 or ∆0 met15∆0 trp1∆63 lys2-128∂ gal10∆56 rpb1∆::natMX SSL2::TAP::SpHIS5	a	CKY438
CKY2231	pCK870 pRS315H3alt-rpb1* XmaI 1122-1123 H1085Y T69 corrected	ura3-52 his3∆200 leu2∆1 or ∆0 met15∆0 trp1∆63 lys2-128∂ gal10∆56 rpb1∆::natMX SSL2::TAP::SpHIS5	a	CKY438
CKY2232	pCK960 pRS315H3alt-rpb1* E1103G T69 corrected	ura3-52 his3∆200 leu2∆1 or ∆0 met15∆0 trp1∆63 lys2-128∂ gal10∆56 rpb1∆::natMX SSL2::TAP::SpHIS5	a	CKY438
CKY2234	pCK859 pRS315H3alt-RPB1* XmaI 1122-1123 T69 corrected	his3∆200 ura3-52 leu2∆1 or ∆0 met15∆0 trp1∆63 lys2-128∂ gal10∆56 rpb1∆::natMX SUA7::TAP::SpHIS5	a	CKY438
CKY2235	pCK870 pRS315H3alt-rpb1* XmaI 1122-1123 H1085Y T69 corrected	his3∆200 ura3-52 leu2∆1 or ∆0 met15∆0 trp1∆63 lys2-128∂ gal10∆56 rpb1∆::natMX SUA7::TAP::SpHIS5	a	CKY438
CKY2236	pCK960 pRS315H3alt-rpb1* E1103G T69 corrected	his3∆200 ura3-52 leu2∆1 or ∆0 met15∆0 trp1∆63 lys2-128∂ gal10∆56 rpb1∆::natMX SUA7::TAP::SpHIS5	a	CKY438
Yeast strains used for MNase analysis
CKY4543	pCK859 pRS315H3alt-RPB1* XmaI 1122-1123 T69 corrected	ura3-52 his3∆200 leu2∆1 or ∆0 trp1∆63 met15∆0 lys2-128∂ gal10∆56 rpb1∆::natMX RPB3::TAP::KlacTRP1	a	CKY283	HJYC260
CKY4545	pCK960 pRS315H3alt-rpb1* E1103G T69 corrected	ura3-52 his3∆200 leu2∆1 or ∆0 trp1∆63 met15∆0 lys2-128∂ gal10∆56 rpb1∆::natMX RPB3::TAP::KlacTRP1	a	CKY283	HJYC267
CKY4546	pCK960 pRS315H3alt-rpb1* E1103G T69 corrected	ura3-52 his3∆200 leu2∆1 or ∆0 trp1∆63 met15∆0 lys2-128∂ gal10∆56 rpb1∆::natMX RPB3::TAP::KlacTRP1	a	CKY283	HJYC286
CKY4547	pCK870 pRS315H3alt-rpb1* XmaI 1122-1123 H1085Y T69 corrected	ura3-52 his3∆200 leu2∆1 or ∆0 trp1∆63 met15∆0 lys2-128∂ gal10∆56 rpb1∆::natMX RPB3::TAP::KlacTRP1	a	CKY283	HJYC275
CKY4548	pCK870 pRS315H3alt-rpb1* XmaI 1122-1123 H1085Y T69 corrected	ura3-52 his3∆200 leu2∆1 or ∆0 trp1∆63 met15∆0 lys2-128∂ gal10∆56 rpb1∆::natMX RPB3::TAP::KlacTRP1	a	CKY283	HJYC280
Yeast strains for analysis of promoter elements
All strains below derived from CKY457 (FY602) through transformation by relevant plasmid
Name	Plasmid	Genotype	Mating Type		Alias
CKY457	N/A	leu2∆1 ura3-52 trp1∆63 his3∆200 lys2-128∂	a		FY602
Name	Plasmid
CKY1788	pCK1559 pRS415 YCL064C promoter HIS3 WT
CKY1790	pCK1584 pRS415 YCL064C promoter HIS3 TATA deletion
CKY1792	pCK1585 pRS415 YCL064C promoter HIS3 TATA mutation
CKY1794	pCK1560 pRS415 YIL053W promoter HIS3 WT
CKY1796	pCK1586 pRS415 YIL053W promoter TATA element deletion HIS3 reporter
CKY1798	pCK1604 pRS415 YIL053W promoter TATA element mutation HIS3 reporter
CKY1800	pCK1561 pRS415 YBR010W promoter WT HIS3 reporter
CKY1802	pCK1587 pRS415 YBR010W promoter TATA deletion HIS3 reporter
CKY1804	pCK1588 pRS415 YBR010W promoter TATA mutation HIS3 reporter
CKY1806	pCK1563 pRS415 YDR358W promoter WT HIS3 reporter
CKY1808	pCK1590 pRS415 YDR358W promoter TATA element deletion HIS3 reporter
CKY1810	pCK1591 pRS415 YDR358W promoter TATA element mutation HIS3 reporter
CKY1812	pCK1562 pRS415 YBR105C promoter WT HIS3 reporter
CKY1814	pCK1589 pRS415 YBR105C promoter TATA element deletion HIS3 reporter
CKY1816	pCK1605 pRS415 YBR105C promoter TATA element mutation HIS3 reporter
CKY1397	pCK1468 pRS415 CEN LEU YNL307Cp::HIS3
CKY1405	pCK1476 pRS415 CEN LEU YNL307C GAE1∆ p::HIS3
CKY1406	pCK1477 pRS415 CEN LEU YNL307C GAE1 mutant p::HIS3
CKY1404	pCK1475 pRS415 CEN LEU YNL307C TL1∆ p::HIS3
CKY1430	pCK1498 pRS415 CEN LEU2 YNL307C TL1 mutant p::HIS3
CKY1398	pCK1469 pRS415 CEN LEU YPL229Wp::HIS3
CKY1401	pCK1472 pRS415 CEN LEU YPL229W ∆GAE1 p::HIS3
CKY1429	pCK1497 pRS415 CEN LEU2 YPL229W GAE1∆ p::HIS3
CKY1402	pCK1473 pRS415 CEN LEU YPL229W GAE1 mutant p::HIS3
CKY1403	pCK1474 pRS415 CEN LEU YPL229W TL1 mutant p::HIS3
CKY1396	pCK1467 pRS415 CEN LEU YLR293Cp::HIS3
CKY1399	pCK1470 pRS415 CEN LEU YLR293C GAE1∆ p::HIS3
CKY1400	pCK1471 pRS415 CEN LEU YLR293C GAE1 mutant p::HIS3
CKY1425	pCK1493 pRS415 CEN LEU2 YLR293C GAE2∆ p::HIS3
CKY1426	pCK1494 pRS415 CEN LEU2 YLR293C GAE2 mutant p::HIS3
CKY1427	pCK1495 pRS415 CEN LEU2 YLR293C TL1∆ p::HIS3
CKY1428	pCK1496 pRS415 CEN LEU2 YLR293C TL1 mutant p::HIS3
CKY1614	pCK1505 pRS415 YDR511Wp::HIS3
CKY1617	pCK1506 pRS415 YDR511Wp GAE∆::HIS3
CKY1620	pCK1507 pRS415 YDR511Wp GAE mut::HIS3
CKY1623	pCK1508 pRS415 YDR511Wp TL∆::HIS3
CKY1626	pCK1509 pRS415 YDR511Wp TL mut::HIS3
CKY1706	pCK1525 pRS415 YDR511W promoter HIS3 reporter alternative TATA like deletion
CKY1708	pCK1528 pRS415 YDR511W promoter HIS3 reporter alternative TATA like mutation
CKY1629	pCK1510 pRS415 YHR135Cp::HIS3
CKY1632	pCK1511 pRS415 YHR135Cp GAE∆::HIS3
CKY1635	pCK1512 pRS415 YHR135Cp TL∆::HIS3
CKY1738	pCK1513 pRS415 YHR135C promoter HIS3 reporter TATA like mutation
CKY1638	pCK1514 pRS415 YMR183Cp::HIS3
CKY1641	pCK1515 pRS415 YMR183Cp GAE∆::HIS3
CKY1644	pCK1516 pRS415 YMR183Cp GAE mut::HIS3
CKY1647	pCK1517 pRS415 YMR183Cp TL∆::HIS3
CKY1748	pCK1523 pRS415 YMR183C promoter HIS3 reporter TATA like mutation
CKY1732	pCK1553 pRS415 YMR183C promoter alternative TATA-like 1 mutation HIS3 reporter
CKY1700	pCK1551 pRS415 YMR183C promoter alternative TATA-like 2 deletion HIS3 reporter
CKY1702	pCK1552 pRS415 YMR183C promoter alternative TATA-like 2 mutation HIS3 reporter
CKY1710	pCK1522 pRS415 YEL013W promoter HIS3 reporter
CKY1692	pCK1547 pRS415 YEL013W promoter TATA-like deletion HIS3 reporter
CKY1694	pCK1548 pRS415 YEL013W promoter TATA-like mutation HIS3 reporter
CKY1752	pCK1534 pRS415 YEL013W promoter HIS3 reporter longGAE deletion
CKY1696	pCK1549 pRS415 YEL013W promoter long GAE mutation HIS3 reporter
CKY1736	pCK1556 pRS415 YEL013W promoter alternative TATA-like 1 deletion HIS3 reporter
CKY1734	pCK1554 pRS415 YEL013W promoter alternative TATA-like 1 mutation HIS3 reporter
CKY1698	pCK1550 pRS415 YEL013W promoter alternative TATA-like 2/GA deletion HIS3 reporter
CKY1730	pCK1555 pRS415 YEL013W promoter alternative TATA-like 2/GA mutation HIS3 reporter
CKY1712	pCK1524 pRS415 YAL022C promoter HIS3 reporter
CKY1686	pCK1544 pRS415 YAL022C promoter TATA-like deletion HIS3 reporter
CKY1720	pCK1533 pRS415 YAL022C promoter HIS3 reporter TATA like mutation
CKY1688	pCK1545 pRS415 YAL022C promoter long GAE deletion HIS3 reporter
CKY1690	pCK1546 pRS415 YAL022C promoter long GAE mutation HIS3 reporter
CKY1714	pCK1529 pRS415 YER151C promoter HIS3 reporter
CKY1722	pCK1535 pRS415 YER151C promoter HIS3 reporter TATA like deletion
CKY1754	pCK1536 pRS415 YER151C promoter HIS3 reporter TATA like mutation
CKY1756	pCK1537 pRS415 YER151C promoter HIS3 reporter longGAE deletion
CKY1724	pCK1538 pRS415 YER151C promoter HIS3 reporter longGAE mutation
CKY1818	pCK1540 pRS415 YLR065C HIS3 reporter
CKY1820	pCK1593 pRS415 YLR065C promoter GAE 1 deletion HIS3 reporter
CKY1822	pCK1594 pRS415 YLR065C promoter GAE 1 mutation HIS3 reporter
CKY1824	pCK1566 pRS415 YLR065C promoter GAE 2 deletion HIS3 reporter
CKY1826	pCK1595 pRS415 YLR065C promoter GAE 2 mutation HIS3 reporter
CKY1828	pCK1564 pRS415 YLR065C promoter TATA-like deletion HIS3 reporter
CKY1830	pCK1565 pRS415 YLR065C promoter TATA-like mutation HIS3 reporter
CKY1832	pCK1542 pRS415 YBR036C HIS3 reporter
CKY1834	pCK1567 pRS415 YBR036C promoter TATA-like deletion HIS3 reporter
CKY1836	pCK1602 pRS415 YBR036C promoter TATA-like mutation HIS3 reporter
CKY1840	pCK1603 pRS415 YBR036C promoter GAE mutation HIS3 reporter
CKY1760	pCK1541 pRS415 YDR231C HIS3 reporter
CKY1842	pCK1600 pRS415 YDR231C promoter TATA-like deletion HIS3 reporter
CKY1844	pCK1601 pRS415 YDR231C promoter TATA-like mutation HIS3 reporter

### Sheet: Oligos
CKO Number	Sequence	Purpose	Gene	Oligo Name	pCK
CKO1097	AGTGGctcgagtcgcgaATGACAGAGCAGAAAGCCC	HIS3 reporter constructs for promoter element mutants	HIS3	HIS3 F	N/A
CKO1098	GTGTAAgagctcCGAGTTCAAGAGAAAAAA	HIS3 reporter constructs for promoter element mutants	HIS3	HIS3 R	N/A
CKO1299	GCCCCCctcgagATCGGGTTCCCCAACGACAAATTCCCC	Promoter construct in pRS415 HIS3 plasmid	YAL022C	YAL022C Forward	pCK1524 pRS415 CEN LEU2 YAL022C promoter HIS3 reporter
CKO1300	TAGGGCTTTCTGCTCTGTCATTTTTGCAATCTGGTATGCTTT	Promoter construct in pRS415 HIS3 plasmid	YAL022C	YAL022C Reverse	pCK1524 pRS415 CEN LEU2 YAL022C promoter HIS3 reporter
CKO1317	CCTTAATTCTTCTTGTTGTccaaaaacagaattaatt	Site-ditected mutagenesis of core promoter element	YAL022C	YAL022C TL deletion Forward	pCK1544 pRS415 CEN LEU2 YAL022C promoter TATA-like deletion HIS3 reporter
CKO1318	aattaattctgtttttggACAACAAGAAGAATTAAGG	Site-ditected mutagenesis of core promoter element	YAL022C	YAL022C TL deletion Reverse	pCK1544 pRS415 CEN LEU2 YAL022C promoter TATA-like deletion HIS3 reporter
CKO1319	CCTTAATTCTTCTTGTTGTcttcctctCCAAAAACAGAATTAAT	Site-ditected mutagenesis of core promoter element	YAL022C	YAL022C TL mutation Forward	pCK1533 pRS415 CEN LEU2 YAL022C promoter HIS3 reporter TATA like mutation
CKO1320	ATTAATTCTGTTTTTGGagaggaagACAACAAGAAGAATTAAGG	Site-ditected mutagenesis of core promoter element	YAL022C	YAL022C TL mutation Reverse	pCK1533 pRS415 CEN LEU2 YAL022C promoter HIS3 reporter TATA like mutation
CKO1321	AAACAGAATTAATTTCCCttgacttaaaaaatcatagg	Site-ditected mutagenesis of core promoter element	YAL022C	YAL022C longGAE deletion Forward	pCK1545 pRS415 CEN LEU2 YAL022C promoter long GAE deletion HIS3 reporter
CKO1322	cctatgattttttaagtcaaGGGAAATTAATTCTGTTT	Site-ditected mutagenesis of core promoter element	YAL022C	YAL022C longGAE deletion Reverse	pCK1545 pRS415 CEN LEU2 YAL022C promoter long GAE deletion HIS3 reporter
CKO1323	GAATTAATTTCCCcttttcttttccttttTTGACTTAAAAAATC	Site-ditected mutagenesis of core promoter element	YAL022C	YAL022C longGAE mutation Forward	pCK1546 pRS415 CEN LEU2 YAL022C promoter long GAE mutation HIS3 reporter
CKO1324	GATTTTTTAAGTCAAaaaaggaaaagaaaagGGGAAATTAATTC	Site-ditected mutagenesis of core promoter element	YAL022C	YAL022C longGAE mutation Reverse	pCK1546 pRS415 CEN LEU2 YAL022C promoter long GAE mutation HIS3 reporter
CKO1483	GCCCCCctcgagCAATTTATCCATCAAATTGG	Promoter construct in pRS415 HIS3 plasmid	YBR010W	YBR010W Xho I site F	pCK1561 pRS415 CEN LEU2 YBR010W promoter WT HIS3 reporter
CKO1484	tagggctttctgctctgtcatTGTTTGCGTTTATATATTT	Promoter construct in pRS415 HIS3 plasmid	YBR010W	YBR010W HIS3 fusion R	pCK1561 pRS415 CEN LEU2 YBR010W promoter WT HIS3 reporter
CKO1497	GGCTCCTTGTTGAAATACATAactgtgtattcttcgggatac	Site-ditected mutagenesis of core promoter element	YBR010W	YBR010W TATA∆ F	pCK1587 pRS415 CEN LEU2 YBR010W promoter TATA deletion HIS3 reporter
CKO1498	gtatcccgaagaatacacagtTATGTATTTCAACAAGGAGCC	Site-ditected mutagenesis of core promoter element	YBR010W	YBR010W TATA∆ R	pCK1587 pRS415 CEN LEU2 YBR010W promoter TATA deletion HIS3 reporter
CKO1499	CTCCTTGTTGAAATACATAccttcttcACTGTGTATTCTTCGGGATA	Site-ditected mutagenesis of core promoter element	YBR010W	YBR010W TATA mutation F	pCK1588 pRS415 CEN LEU2 YBR010W promoter TATA mutation HIS3 reporter
CKO1500	TATCCCGAAGAATACACAGTgaagaaggTATGTATTTCAACAAGGAG	Site-ditected mutagenesis of core promoter element	YBR010W	YBR010W TATA mutation R	pCK1588 pRS415 CEN LEU2 YBR010W promoter TATA mutation HIS3 reporter
CKO1395	GCCCCCctcgagGAACGCATGCAAGAAGTACAGAG	Promoter construct in pRS415 HIS3 plasmid	YBR036C	YBR036Cpro F	pCK1542 pRS415 CEN LEU2 YBR036C HIS3 reporter
CKO1396	tagggctttctgctctgtcatGACGCTGTATCTTTGTTTGTTA	Promoter construct in pRS415 HIS3 plasmid	YBR036C	YBR036Cpro::HIS3 R	pCK1542 pRS415 CEN LEU2 YBR036C HIS3 reporter
CKO1454	CTCTCACTCTAAAGGAGGCcgtgggaagatcaagtgaaag	Site-ditected mutagenesis of core promoter element	YBR036C	YBR036C TL del F	pCK1567 pRS415 CEN LEU2 YBR036C promoter TATA-like deletion HIS3 reporter
CKO1455	ctttcacttgatcttcccacgGCCTCCTTTAGAGTGAGAG	Site-ditected mutagenesis of core promoter element	YBR036C	YBR036C TL del R	pCK1567 pRS415 CEN LEU2 YBR036C promoter TATA-like deletion HIS3 reporter
CKO1456	CTCTCACTCTAAAGGAGGCccttccctCGTGGGAAGATCAAGTGAA	Site-ditected mutagenesis of core promoter element	YBR036C	YBR036C TL mut F	pCK1602 pRS415 CEN LEU2 YBR036C promoter TATA-like mutation HIS3 reporter
CKO1457	TTCACTTGATCTTCCCACGagggaaggGCCTCCTTTAGAGTGAGAG	Site-ditected mutagenesis of core promoter element	YBR036C	YBR036C TL mut R	pCK1602 pRS415 CEN LEU2 YBR036C promoter TATA-like mutation HIS3 reporter
CKO1460	CGGCGAAGGTGTATCGCAAcctttcttcctGCTCTCTCACTCTAAAGGA	Site-ditected mutagenesis of core promoter element	YBR036C	YBR036C GA mut F	pCK1603 pRS415 CEN LEU2 YBR036C promoter GAE mutation HIS3 reporter
CKO1461	TCCTTTAGAGTGAGAGAGCaggaagaaaggTTGCGATACACCTTCGCCG	Site-ditected mutagenesis of core promoter element	YBR036C	YBR036C GA mut R	pCK1603 pRS415 CEN LEU2 YBR036C promoter GAE mutation HIS3 reporter
CKO1485	GCCCCCctcgagGAGAAGGCAGTGGCAAACG	Promoter construct in pRS415 HIS3 plasmid	YBR105C	YBR105C Xho I site F	pCK1562 pRS415 CEN LEU2 YBR105C promoter WT HIS3 reporter
CKO1486	tagggctttctgctctgtcatGACTCAAGCTTGCGATATGT	Promoter construct in pRS415 HIS3 plasmid	YBR105C	YBR105C HIS3 fusion R	pCK1562 pRS415 CEN LEU2 YBR105C promoter WT HIS3 reporter
CKO1501	CTTCTACAAAAGTTGAAATTcagtctttttgactttcaactc	Site-ditected mutagenesis of core promoter element	YBR105C	YBR105C TATA∆ F	pCK1589 pRS415 CEN LEU2 YBR105C promoter TATA element deletion HIS3 reporter
CKO1502	gagttgaaagtcaaaaagactgAATTTCAACTTTTGTAGAAG	Site-ditected mutagenesis of core promoter element	YBR105C	YBR105C TATA∆ R	pCK1589 pRS415 CEN LEU2 YBR105C promoter TATA element deletion HIS3 reporter
CKO1503	CTTCTACAAAAGTTGAAATTcttcccttCAGTCTTTTTGACTTTCAACT	Site-ditected mutagenesis of core promoter element	YBR105C	YBR105C TATA mutation F	pCK1605 pRS415 CEN LEU2 YBR105C promoter TATA element mutation HIS3 reporter
CKO1504	AGTTGAAAGTCAAAAAGACTGaagggaagAATTTCAACTTTTGTAGAAG	Site-ditected mutagenesis of core promoter element	YBR105C	YBR105C TATA mutation R	pCK1605 pRS415 CEN LEU2 YBR105C promoter TATA element mutation HIS3 reporter
CKO1479	GCCCCCctcgagATCTCTGCTGACGTTGTATCC	Promoter construct in pRS415 HIS3 plasmid	YCL064C	YCL064C Xho I F	pCK1559 pRS415 CEN LEU2 YCL064C promoter HIS3 WT
CKO1480	tagggctttctgctctgtcatCTCGCTGGTTAATTTTCCT	Promoter construct in pRS415 HIS3 plasmid	YCL064C	YCL064C HIS3 fusion R	pCK1559 pRS415 CEN LEU2 YCL064C promoter HIS3 WT
CKO1489	ATATGAGGAGGAACACAGGTAtcgccaaataaaaggaaaatg	Site-ditected mutagenesis of core promoter element	YCL064C	YCL064C TATA∆ F	pCK1584 pRS415 CEN LEU2 YCL064C promoter HIS3 TATA deletion
CKO1490	cattttccttttatttggcgaTACCTGTGTTCCTCCTCATAT	Site-ditected mutagenesis of core promoter element	YCL064C	YCL064C TATA∆ R	pCK1584 pRS415 CEN LEU2 YCL064C promoter HIS3 TATA deletion
CKO1491	ATGAGGAGGAACACAGGTActtccttcTCGCCAAATAAAAGGAAAATG	Site-ditected mutagenesis of core promoter element	YCL064C	YCL064C TATA mutation F	pCK1585 pRS415 CEN LEU2 YCL064C promoter HIS3 TATA mutation
CKO1492	CATTTTCCTTTTATTTGGCGAgaaggaagTACCTGTGTTCCTCCTCAT	Site-ditected mutagenesis of core promoter element	YCL064C	YCL064C TATA mutation R	pCK1585 pRS415 CEN LEU2 YCL064C promoter HIS3 TATA mutation
CKO1393	GCCCCCctcgagGGACAACAACTAGCTCTATTAG	Promoter construct in pRS415 HIS3 plasmid	YDR231C	YDR231Cpro F	pCK1541 pRS415 CEN LEU2 YDR231C HIS3 reporter
CKO1394	tagggctttctgctctgtcatCTTTATATTAACTGTTGAGCT	Promoter construct in pRS415 HIS3 plasmid	YDR231C	YDR231Cpro::HIS3 R	pCK1541 pRS415 CEN LEU2 YDR231C HIS3 reporter
CKO1450	CCGTCGGGGGTACCACCACactccactgctcggtaaagc	Site-ditected mutagenesis of core promoter element	YDR231C	YDR231C TL del F	pCK1600 pRS415 CEN LEU2 YDR231C promoter TATA-like deletion HIS3 reporter
CKO1451	gctttaccgagcagtggagtGTGGTGGTACCCCCGACGG	Site-ditected mutagenesis of core promoter element	YDR231C	YDR231C TL del R	pCK1600 pRS415 CEN LEU2 YDR231C promoter TATA-like deletion HIS3 reporter
CKO1452	CCGTCGGGGGTACCACCACcctttcctACTCCACTGCTCGGTAAAGC	Site-ditected mutagenesis of core promoter element	YDR231C	YDR231C TL mut F	pCK1601 pRS415 CEN LEU2 YDR231C promoter TATA-like mutation HIS3 reporter
CKO1453	GCTTTACCGAGCAGTGGAGTaggaaaggGTGGTGGTACCCCCGACGG	Site-ditected mutagenesis of core promoter element	YDR231C	YDR231C TL mut R	pCK1601 pRS415 CEN LEU2 YDR231C promoter TATA-like mutation HIS3 reporter
CKO1487	GCCCCCctcgagTGACTTGAGTTGTCTTGC	Promoter construct in pRS415 HIS3 plasmid	YDR358W	YDR358W Xho I site F	pCK1563 pRS415 CEN LEU2 YDR358W promoter WT HIS3 reporter
CKO1488	tagggctttctgctctgtcatTTTAAAAGACTCTTGTCTGGG	Promoter construct in pRS415 HIS3 plasmid	YDR358W	YDR358W HIS3 fusion R	pCK1563 pRS415 CEN LEU2 YDR358W promoter WT HIS3 reporter
CKO1505	GTTAAAAACCCTTATATCATaaatatcttaataaagaagc	Site-ditected mutagenesis of core promoter element	YDR358W	YDR358W TATA∆ F	pCK1590 pRS415 CEN LEU2 YDR358W promoter TATA element deletion HIS3 reporter
CKO1506	gcttctttattaagatatttATGATATAAGGGTTTTTAAC	Site-ditected mutagenesis of core promoter element	YDR358W	YDR358W TATA∆ R	pCK1590 pRS415 CEN LEU2 YDR358W promoter TATA element deletion HIS3 reporter
CKO1507	GTTAAAAACCCTTATATCATcttcccttAAATATCTTAATAAAGAAGC	Site-ditected mutagenesis of core promoter element	YDR358W	YDR358W TATA mutation F	pCK1591 pRS415 CEN LEU2 YDR358W promoter TATA element mutation HIS3 reporter
CKO1508	GCTTCTTTATTAAGATATTTaagggaagATGATATAAGGGTTTTTAAC	Site-ditected mutagenesis of core promoter element	YDR358W	YDR358W TATA mutation R	pCK1591 pRS415 CEN LEU2 YDR358W promoter TATA element mutation HIS3 reporter
CKO1199	GCCCCCctcgagCTTCAAGATCAAAAAGACCAC	Promoter construct in pRS415 HIS3 plasmid	YDR511W	YDR511W F ~-500 region Xho I site	pCK1505 pRS415 CEN LEU2 YDR511Wp::HIS3
CKO1200	TAGGGCTTTCTGCTCTGTCATGGTGAATGAAGACGGGAAGT	Promoter construct in pRS415 HIS3 plasmid	YDR511W	YDR511W R ~-1 region	pCK1505 pRS415 CEN LEU2 YDR511Wp::HIS3
CKO1225	GCTAGCTTTTGTTCTTAATTAAAAAACTATCTCCGTTAAATGAGC	Site-ditected mutagenesis of core promoter element	YDR511W	YDR511W GAE deletion Forward	pCK1506 pRS415 CEN LEU2 YDR511Wp GAE∆::HIS3
CKO1226	GCTCATTTAACGGAGATAGTTTTTTAATTAAGAACAAAAGCTAGC	Site-ditected mutagenesis of core promoter element	YDR511W	YDR511W GAE deletion Reverse	pCK1506 pRS415 CEN LEU2 YDR511Wp GAE∆::HIS3
CKO1227	GCTAGCTTTTGTTCTTAATTAAActtcctAAACTATCTCCGTTAAATGAGC	Site-ditected mutagenesis of core promoter element	YDR511W	YDR511W GAE mutation Forward	pCK1507 pRS415 CEN LEU2 YDR511Wp GAE mut::HIS3
CKO1228	GCTCATTTAACGGAGATAGTTTaggaagTTTAATTAAGAACAAAAGCTAGC	Site-ditected mutagenesis of core promoter element	YDR511W	YDR511W GAE mutation Reverse	pCK1507 pRS415 CEN LEU2 YDR511Wp GAE mut::HIS3
CKO1229	CTATCTCCGTTAAATGAGCAAGAAGCATTCTTTCACGACGTGCC	Site-ditected mutagenesis of core promoter element	YDR511W	YDR511W TATA like deletion Forward	pCK1508 pRS415 CEN LEU2 YDR511Wp TL∆::HIS3
CKO1230	GGCACGTCGTGAAAGAATGCTTCTTGCTCATTTAACGGAGATAG	Site-ditected mutagenesis of core promoter element	YDR511W	YDR511W TATA like deletion Reverse	pCK1508 pRS415 CEN LEU2 YDR511Wp TL∆::HIS3
CKO1231	CTATCTCCGTTAAATGAGCAAGctccgtttAAGCATTCTTTCACGACGTGCCAC	Site-ditected mutagenesis of core promoter element	YDR511W	YDR511W TATA like mutation Forward	pCK1509 pRS415 CEN LEU2 YDR511Wp TL mut::HIS3
CKO1232	GTGGCACGTCGTGAAAGAATGCTTaaacggagCTTGCTCATTTAACGGAGATAG	Site-ditected mutagenesis of core promoter element	YDR511W	YDR511W TATA like mutation Reverse	pCK1509 pRS415 CEN LEU2 YDR511Wp TL mut::HIS3
CKO1307	CCAGTACGCTAGCTTTTGTTCTTGAAAAAAAACTATCTCCGTTAAAT	Site-ditected mutagenesis of core promoter element	YDR511W	YDR511W TLalt∆1 F	pCK1525 pRS415 CEN LEU2 YDR511W promoter HIS3 reporter alternative TATA like deletion
CKO1308	ATTTAACGGAGATAGTTTTTTTTCAAGAACAAAAGCTAGCGTACTGG	Site-ditected mutagenesis of core promoter element	YDR511W	YDR511W TLalt∆1 R	pCK1525 pRS415 CEN LEU2 YDR511W promoter HIS3 reporter alternative TATA like deletion
CKO1309	GTACGCTAGCTTTTGTTCTTccctcctgAAAAAAAACTATCTCCGTT	Site-ditected mutagenesis of core promoter element	YDR511W	YDR511W TLaltmut1 F	pCK1528 pRS415 CEN LEU2 YDR511W promoter HIS3 reporter alternative TATA like mutation
CKO1310	AACGGAGATAGTTTTTTTTcaggagggAAGAACAAAAGCTAGCGTAC	Site-ditected mutagenesis of core promoter element	YDR511W	YDR511W TLaltmut1 R	pCK1528 pRS415 CEN LEU2 YDR511W promoter HIS3 reporter alternative TATA like mutation
CKO1325	CATTCATTATTAGAAAttctcaattcaaggcag	Site-ditected mutagenesis of core promoter element	YEL013W	YEL013W TL deletion Forward	pCK1547 pRS415 CEN LEU2 YEL013W promoter TATA-like deletion HIS3 reporter
CKO1326	ctgccttgaattgagaaTTTCTAATAATGAATG	Site-ditected mutagenesis of core promoter element	YEL013W	YEL013W TL deletion Reverse	pCK1547 pRS415 CEN LEU2 YEL013W promoter TATA-like deletion HIS3 reporter
CKO1327	CATTCATTATTAGAAActtcctctTTCTCAATTCAAGGCAG	Site-ditected mutagenesis of core promoter element	YEL013W	YEL013W TL mutation Forward	pCK1548 pRS415 CEN LEU2 YEL013W promoter TATA-like mutation HIS3 reporter
CKO1328	CTGCCTTGAATTGAGAAagaggaagTTTCTAATAATGAATG	Site-ditected mutagenesis of core promoter element	YEL013W	YEL013W TL mutation Reverse	pCK1548 pRS415 CEN LEU2 YEL013W promoter TATA-like mutation HIS3 reporter
CKO1329	GGAAAAAAATACGAGTGtgaaccctttccagtaattga	Site-ditected mutagenesis of core promoter element	YEL013W	YEL013W longGAE deletion Forward	pCK1534 pRS415 CEN LEU2 YEL013W promoter HIS3 reporter longGAE deletion
CKO1330	tcaattactggaaagggttcaCACTCGTATTTTTTTCC	Site-ditected mutagenesis of core promoter element	YEL013W	YEL013W longGAE deletion Reverse	pCK1534 pRS415 CEN LEU2 YEL013W promoter HIS3 reporter longGAE deletion
CKO1331	GGAAAAAAATACGAGTGctttcttccctTGAACCCTTTCCAGT	Site-ditected mutagenesis of core promoter element	YEL013W	YEL013W longGAE mutation Forward	pCK1549 pRS415 CEN LEU2 YEL013W promoter long GAE mutation HIS3 reporter
CKO1332	ACTGGAAAGGGTTCAagggaagaaagCACTCGTATTTTTTTCC	Site-ditected mutagenesis of core promoter element	YEL013W	YEL013W longGAE mutation Reverse	pCK1549 pRS415 CEN LEU2 YEL013W promoter long GAE mutation HIS3 reporter
CKO1381	ACCCTTTCCAGTAATTGAcaatcattcattattagaa	Site-ditected mutagenesis of core promoter element	YEL013W	altTL1∆ F	pCK1556 pRS415 CEN LEU2 YEL013W promoter alternative TATA-like 1 deletion HIS3 reporter
CKO1382	ttctaataatgaatgattgTCAATTACTGGAAAGGGT	Site-ditected mutagenesis of core promoter element	YEL013W	altTL1∆ R	pCK1556 pRS415 CEN LEU2 YEL013W promoter alternative TATA-like 1 deletion HIS3 reporter
CKO1383	CCCTTTCCAGTAATTGAccttccctCAATCATTCATTATTAG	Site-ditected mutagenesis of core promoter element	YEL013W	altTL1mut F	pCK1554 pRS415 CEN LEU2 YEL013W promoter alternative TATA-like 1 mutation HIS3 reporter
CKO1384	CTAATAATGAATGATTGagggaaggTCAATTACTGGAAAGGG	Site-ditected mutagenesis of core promoter element	YEL013W	altTL1mut R	pCK1554 pRS415 CEN LEU2 YEL013W promoter alternative TATA-like 1 mutation HIS3 reporter
CKO1385	GGACTCAAAACGAAAAGtacgagtggaaagaaaaaatg	Site-ditected mutagenesis of core promoter element	YEL013W	altTL2/GAE∆ F	pCK1550 pRS415 CEN LEU2 YEL013W promoter alternative TATA-like 2/GA deletion HIS3 reporter
CKO1386	cattttttctttccactcgtaCTTTTCGTTTTGAGTCC	Site-ditected mutagenesis of core promoter element	YEL013W	altTL2/GAE∆ R	pCK1550 pRS415 CEN LEU2 YEL013W promoter alternative TATA-like 2/GA deletion HIS3 reporter
CKO1387	GGACTCAAAACGAAAAGcctccttcTACGAGTGGAAAGAAAAAATG	Site-ditected mutagenesis of core promoter element	YEL013W	altTL2/GAEmut F	pCK1555 pRS415 CEN LEU2 YEL013W promoter alternative TATA-like 2/GA mutation HIS3 reporter
CKO1388	CATTTTTTCTTTCCACTCGTAgaaggaggCTTTTCGTTTTGAGTCC	Site-ditected mutagenesis of core promoter element	YEL013W	altTL2/GAEmut R	pCK1555 pRS415 CEN LEU2 YEL013W promoter alternative TATA-like 2/GA mutation HIS3 reporter
CKO1305	GCCCCCctcgagACTTTAGCCTAAACTGGATACATACG	Promoter construct in PRS415 HIS3 plasmid	YEL013W	YEL013W Forward	pCK1522 pRS415 CEN LEU2 YEL013W promoter HIS3 reporter
CKO1306	TAGGGCTTTCTGCTCTGTCATAGTTGCAAATGTATATATAGTACA	Promoter construct in PRS415 HIS3 plasmid	YEL013W	YEL013W Reverse	pCK1522 pRS415 CEN LEU2 YEL013W promoter HIS3 reporter
CKO1303	GCCCCCctcgagTTAAGAAATACATGCCCCTAGGAACCG	Promoter construct in PRS415 HIS3 plasmid	YER151C	YER151C Forward	pCK1529 pRS415 CEN LEU2 YER151C promoter HIS3 reporter
CKO1304	TAGGGCTTTCTGCTCTGTCATTTTTTTTAATGATGATGGAAAGG	Promoter construct in PRS415 HIS3 plasmid	YER151C	YER151C Reverse	pCK1529 pRS415 CEN LEU2 YER151C promoter HIS3 reporter
CKO1333	GGAAAAAAATATAATGTGAacaagcagcgaaaaagcg	Site-ditected mutagenesis of core promoter element	YER151C	YER151C TL deletion Forward	pCK1535 pRS415 CEN LEU2 YER151C promoter HIS3 reporter TATA like deletion
CKO1334	cgctttttcgctgcttgtTCACATTATATTTTTTTCC	Site-ditected mutagenesis of core promoter element	YER151C	YER151C TL deletion Reverse	pCK1535 pRS415 CEN LEU2 YER151C promoter HIS3 reporter TATA like deletion
CKO1335	GGAAAAAAATATAATGTGAccttccctACAAGCAGCGAAAAAGC	Site-ditected mutagenesis of core promoter element	YER151C	YER151C TL mutation Forward	pCK1536 pRS415 CEN LEU2 YER151C promoter HIS3 reporter TATA like mutation
CKO1336	GCTTTTTCGCTGCTTGTagggaaggTCACATTATATTTTTTTCC	Site-ditected mutagenesis of core promoter element	YER151C	YER151C TL mutation Reverse	pCK1536 pRS415 CEN LEU2 YER151C promoter HIS3 reporter TATA like mutation
CKO1337	GGGCAAAGGCAAGGAAgaaggaaaaaaatataatg	Site-ditected mutagenesis of core promoter element	YER151C	YER151C longGAE deletion_1 Forward	pCK1537 pRS415 CEN LEU2 YER151C promoter HIS3 reporter longGAE deletion
CKO1338	cattatatttttttccttcTTCCTTGCCTTTGCCC	Site-ditected mutagenesis of core promoter element	YER151C	YER151C longGAE deletion_1 Reverse	pCK1537 pRS415 CEN LEU2 YER151C promoter HIS3 reporter longGAE deletion
CKO1339	AAGGCAAGGAAGAAAAAtataatgtgataaaacaaac	Site-ditected mutagenesis of core promoter element	YER151C	YER151C longGAE deletion_2 Forward	pCK1538 pRS415 CEN LEU2 YER151C promoter HIS3 reporter longGAE mutation
CKO1340	gtttgttttatcacattataTTTTTCTTCCTTGCCTT	Site-ditected mutagenesis of core promoter element	YER151C	YER151C longGAE deletion_2 Reverse	pCK1538 pRS415 CEN LEU2 YER151C promoter HIS3 reporter longGAE mutation
CKO1195	GCCCCCctcgagGGATCAACTTTTAAAGAGTAT	Promoter construct in PRS415 HIS3 plasmid	YHR135C	YHR135C F ~-500 region Xho I site	pCK1510 pRS415 CEN LEU2 YHR135Cp::HIS3
CKO1196	TAGGGCTTTCTGCTCTGTCATGGGGAAGAGGAGAGCAGGAAA	Promoter construct in PRS415 HIS3 plasmid	YHR135C	YHR135C R ~-1 region	pCK1510 pRS415 CEN LEU2 YHR135Cp::HIS3
CKO1233	CGATTTTTTCGCCGGAACAAACAGAACAAAACAAATCAGCGATCG	Site-ditected mutagenesis of core promoter element	YHR135C	YHR135C GAE deletion Forward	pCK1511 pRS415 CEN LEU2 YHR135Cp GAE∆::HIS3
CKO1234	CGATCGCTGATTTGTTTTGTTCTGTTTGTTCCGGCGAAAAAATCG	Site-ditected mutagenesis of core promoter element	YHR135C	YHR135C GAE deletion Reverse	pCK1511 pRS415 CEN LEU2 YHR135Cp GAE∆::HIS3
CKO1237	CAGAACAAAACAAATCAGCGATCGGGTCTTTGATTTCTGCTTGCTTCTTAC	Site-ditected mutagenesis of core promoter element	YHR135C	YHR135C TATA like deletion Forward	pCK1512 pRS415 CEN LEU2 YHR135Cp TL∆::HIS3
CKO1238	GTAAGAAGCAAGCAGAAATCAAAGACCCGATCGCTGATTTGTTTTGTTCTG	Site-ditected mutagenesis of core promoter element	YHR135C	YHR135C TATA like deletion Reverse	pCK1512 pRS415 CEN LEU2 YHR135Cp TL∆::HIS3
CKO1239	CAGAACAAAACAAATCAGCGATCGctcttcctGGTCTTTGATTTCTGCTTGCTTCTTAC	Site-ditected mutagenesis of core promoter element	YHR135C	YHR135C TATA like mutation Forward	pCK1513 pRS415 CEN LEU2 YHR135C promoter HIS3 reporter TATA like mutation
CKO1240	GTAAGAAGCAAGCAGAAATCAAAGACCaggaagagCGATCGCTGATTTGTTTTGTTCTG	Site-ditected mutagenesis of core promoter element	YHR135C	YHR135C TATA like mutation Reverse	pCK1513 pRS415 CEN LEU2 YHR135C promoter HIS3 reporter TATA like mutation
CKO1481	GCCCCCctcgagAGACAAGCAGGAAATCCG	Promoter construct in PRS415 HIS3 plasmid	YIL053W	YIL053W Xho I site F	pCK1560 pRS415 CEN LEU2 YIL053W promoter HIS3 WT
CKO1482	tagggctttctgctctgtcatTGCGATGGTTTGTATATTT	Promoter construct in PRS415 HIS3 plasmid	YIL053W	YIL053W HIS3 fusion R	pCK1560 pRS415 CEN LEU2 YIL053W promoter HIS3 WT
CKO1493	CATTTTCGTTCAATTGATAATGtctttcgtaagtatctcttgattgcc	Site-ditected mutagenesis of core promoter element	YIL053W	YIL053W TATA∆ F	pCK1586 pRS415 CEN LEU2 YIL053W promoter TATA element deletion HIS3 reporter
CKO1494	ggcaatcaagagatacttacgaaagaCATTATCAATTGAACGAAAATG	Site-ditected mutagenesis of core promoter element	YIL053W	YIL053W TATA∆ R	pCK1586 pRS415 CEN LEU2 YIL053W promoter TATA element deletion HIS3 reporter
CKO1495	TTCGTTCAATTGATAATGccttcttcTCTTTCGTAAGTATCTCTTGAT	Site-ditected mutagenesis of core promoter element	YIL053W	YIL053W TATA mutation F	pCK1604 pRS415 CEN LEU2 YIL053W promoter TATA element mutation HIS3 reporter
CKO1496	ATCAAGAGATACTTACGAAAGAgaagaaggCATTATCAATTGAACGAA	Site-ditected mutagenesis of core promoter element	YIL053W	YIL053W TATA mutation R	pCK1604 pRS415 CEN LEU2 YIL053W promoter TATA element mutation HIS3 reporter
CKO1391	GCCCCCctcgagGGGGAGTGAGATCTGTATTTAGA	Promoter construct in PRS415 HIS3 plasmid	YLR065C	YLR065C XhoI F	pCK1540 pRS415 CEN LEU2 YLR065C HIS3 reporter
CKO1392	TAGGGCTTTCTGCTCTGTCATtctaccaacacaaacttagacc	Promoter construct in PRS415 HIS3 plasmid	YLR065C	YLR065C HIS3 fusion R	pCK1540 pRS415 CEN LEU2 YLR065C HIS3 reporter
CKO1438	CGTTCTGCGCCTTTGAAATtttcaacgtaattaaaaaaag	Site-ditected mutagenesis of core promoter element	YLR065C	YLR065C GA1 del F	pCK1593 pRS415 CEN LEU2 YLR065C promoter GAE 1 deletion HIS3 reporter
CKO1439	ctttttttaattacgttgaaaATTTCAAAGGCGCAGAACG	Site-ditected mutagenesis of core promoter element	YLR065C	YLR065C GA1 del R	pCK1593 pRS415 CEN LEU2 YLR065C promoter GAE 1 deletion HIS3 reporter
CKO1440	CGTTCTGCGCCTTTGAAATcttcttTTTCAACGTAATTAAAAAAAG	Site-ditected mutagenesis of core promoter element	YLR065C	YLR065C GA1 mut F	pCK1594 pRS415 CEN LEU2 YLR065C promoter GAE 1 mutation HIS3 reporter
CKO1441	CTTTTTTTAATTACGTTGAAAaagaagATTTCAAAGGCGCAGAACG	Site-ditected mutagenesis of core promoter element	YLR065C	YLR065C GA1 mut R	pCK1594 pRS415 CEN LEU2 YLR065C promoter GAE 1 mutation HIS3 reporter
CKO1442	ATGAAAAATTTCAACGTAATgataatagatgaaaaaaagg	Site-ditected mutagenesis of core promoter element	YLR065C	YLR065C TL del F	pCK1564 pRS415 CEN LEU2 YLR065C promoter TATA-like deletion HIS3 reporter
CKO1443	cctttttttcatctattatcATTACGTTGAAATTTTTCAT	Site-ditected mutagenesis of core promoter element	YLR065C	YLR065C TL del R	pCK1564 pRS415 CEN LEU2 YLR065C promoter TATA-like deletion HIS3 reporter
CKO1444	ATGAAAAATTTCAACGTAATcttccttcGATAATAGATGAAAAAAAGG	Site-ditected mutagenesis of core promoter element	YLR065C	YLR065C TL mut F	pCK1565 pRS415 CEN LEU2 YLR065C promoter TATA-like mutation HIS3 reporter
CKO1445	CCTTTTTTTCATCTATTATCgaaggaagATTACGTTGAAATTTTTCAT	Site-ditected mutagenesis of core promoter element	YLR065C	YLR065C TL mut R	pCK1565 pRS415 CEN LEU2 YLR065C promoter TATA-like mutation HIS3 reporter
CKO1446	ATTAAAAAAAGATAATAGATggtagtattcacgtgtggc	Site-ditected mutagenesis of core promoter element	YLR065C	YLR065C GA2 del F	pCK1566 pRS415 CEN LEU2 YLR065C promoter GAE 2 deletion HIS3 reporter
CKO1447	gccacacgtgaatactaccATCTATTATCTTTTTTTAAT	Site-ditected mutagenesis of core promoter element	YLR065C	YLR065C GA2 del R	pCK1566 pRS415 CEN LEU2 YLR065C promoter GAE 2 deletion HIS3 reporter
CKO1448	TTAAAAAAAGATAATAGATccttctttGGTAGTATTCACGTGTGGC	Site-ditected mutagenesis of core promoter element	YLR065C	YLR065C GA2 mut F	pCK1595 pRS415 CEN LEU2 YLR065C promoter GAE 2 mutation HIS3 reporter
CKO1449	GCCACACGTGAATACTACCaaagaaggATCTATTATCTTTTTTTAA	Site-ditected mutagenesis of core promoter element	YLR065C	YLR065C GA2 mut R	pCK1595 pRS415 CEN LEU2 YLR065C promoter GAE 2 mutation HIS3 reporter
CKO1029	ctcatcccaccgagataaaattttcgtttcttttttctttgg	Site-ditected mutagenesis of core promoter element	YLR293C	YLR293C GAE1∆ F	pCK1470 pRS415 CEN LEU2 YLR293C GAE1∆ p::HIS3
CKO1030	ccaaagaaaaaagaaacgaaaattttatctcggtgggatgag	Site-ditected mutagenesis of core promoter element	YLR293C	YLR293C GAE1∆ R	pCK1470 pRS415 CEN LEU2 YLR293C GAE1∆ p::HIS3
CKO1031	ctcatcccaccgagataCTTCTTaaattttcgtttcttttttctttgg	Site-ditected mutagenesis of core promoter element	YLR293C	YLR293C GAE1mut F	pCK1471 pRS415 CEN LEU2 YLR293C GAE1 mutant p::HIS3
CKO1032	ccaaagaaaaaagaaacgaaaatttAAGAAGtatctcggtgggatgag	Site-ditected mutagenesis of core promoter element	YLR293C	YLR293C GAE1mut R	pCK1471 pRS415 CEN LEU2 YLR293C GAE1 mutant p::HIS3
CKO1033	ctttggcgaagatttttttgaactgtatgatcaac	Site-ditected mutagenesis of core promoter element	YLR293C	YLR293C GAE2∆ F	pCK1493 pRS415 CEN LEU2 YLR293C GAE2∆ p::HIS3
CKO1034	gttgatcatacagttcaaaaaaatcttcgccaaag	Site-ditected mutagenesis of core promoter element	YLR293C	YLR293C GAE2∆ R	pCK1493 pRS415 CEN LEU2 YLR293C GAE2∆ p::HIS3
CKO1035	ctttggcgaagattttCCTTCCtttgaactgtatgatcaac	Site-ditected mutagenesis of core promoter element	YLR293C	YLR293C GAE2mut F	pCK1494 pRS415 CEN LEU2 YLR293C GAE2 mutant p::HIS3
CKO1036	gttgatcatacagttcaaaGGAAGGaaaatcttcgccaaag	Site-ditected mutagenesis of core promoter element	YLR293C	YLR293C GAE2mut R	pCK1494 pRS415 CEN LEU2 YLR293C GAE2 mutant p::HIS3
CKO1037	ccttttaagtttgtttcgtttgaagaactgctccttc	Site-ditected mutagenesis of core promoter element	YLR293C	YLR293C TL1∆ F	pCK1495 pRS415 CEN LEU2 YLR293C TL1∆ p::HIS3
CKO1038	gaaggagcagttcttcaaacgaaacaaacttaaaagg	Site-ditected mutagenesis of core promoter element	YLR293C	YLR293C TL1∆ R	pCK1495 pRS415 CEN LEU2 YLR293C TL1∆ p::HIS3
CKO1039	ccttttaagtttgtttcgtttccgAACAGgaagaactgctccttc	Site-ditected mutagenesis of core promoter element	YLR293C	YLR293C TL1mut F	pCK1496 pRS415 CEN LEU2 YLR293C TL1 mutant p::HIS3
CKO1040	gaaggagcagttcttcCTGTTcggaaacgaaacaaacttaaaagg	Site-ditected mutagenesis of core promoter element	YLR293C	YLR293C TL1mut R	pCK1496 pRS415 CEN LEU2 YLR293C TL1 mutant p::HIS3
CKO1101	GAATTGGGTACCGGGCCCCCCCTCGAGtcgTCATTATTTTTGGCTTTCTTCCTCTCA	Promoter construct in PRS415 HIS3 plasmid	YLR293C	YLR293C F	pCK1467 pRS415 CEN LEU2 YLR293Cp::HIS3
CKO1102	CGAGTTCAAGAGAAAAAAAAAGAtcgTTATAATATAAATGAGTTTATTTG	Promoter construct in PRS415 HIS3 plasmid	YLR293C	YLR293C R	pCK1467 pRS415 CEN LEU2 YLR293Cp::HIS3
CKO1151	GCCCCCctcgagTCATTATTTTTGGCTTTCTT	Promoter construct in PRS415 HIS3 plasmid	YLR293C	YLR293C:HIS3 F	pCK1467 pRS415 CEN LEU2 YLR293Cp::HIS3
CKO1152	TAGGGCTTTCTGCTCTGTCATttataatataaatgagttta	Promoter construct in PRS415 HIS3 plasmid	YLR293C	YLR293C:HIS3 R	pCK1467 pRS415 CEN LEU2 YLR293Cp::HIS3
CKO1197	GCCCCCctcgagCGTTCTTTGTTTAGATTTGG	Site-ditected mutagenesis of core promoter element	YMR183C	YMR183C F ~-500 region Xho I site	pCK1514 pRS415 CEN LEU2 YMR183Cp::HIS3
CKO1198	TAGGGCTTTCTGCTCTGTCATTGCTGCAATATTTGTGCGTG	Site-ditected mutagenesis of core promoter element	YMR183C	YMR183C R ~-1 region	pCK1514 pRS415 CEN LEU2 YMR183Cp::HIS3
CKO1241	CGTTTTTAGTTTCAATGGATGGATAGCAAGTAAAATGACAAATAAATGC	Site-ditected mutagenesis of core promoter element	YMR183C	YMR183C GAE deletion Forward	pCK1515 pRS415 CEN LEU2 YMR183Cp GAE∆::HIS3
CKO1242	GCATTTATTTGTCATTTTACTTGCTATCCATCCATTGAAACTAAAAACG	Site-ditected mutagenesis of core promoter element	YMR183C	YMR183C GAE deletion Reverse	pCK1515 pRS415 CEN LEU2 YMR183Cp GAE∆::HIS3
CKO1243	CGTTTTTAGTTTCAATGGATGGATtcccccAGCAAGTAAAATGACAAATAAATGC	Site-ditected mutagenesis of core promoter element	YMR183C	YMR183C GAE mutation Forward	pCK1516 pRS415 CEN LEU2 YMR183Cp GAE mut::HIS3
CKO1244	GCATTTATTTGTCATTTTACTTGCTgggggaATCCATCCATTGAAACTAAAAACG	Site-ditected mutagenesis of core promoter element	YMR183C	YMR183C GAE mutation Reverse	pCK1516 pRS415 CEN LEU2 YMR183Cp GAE mut::HIS3
CKO1245	GGATGAAAAAAGCAAGTAAAATGACACTGTTGGCAGGTTAAATCGTTTAAT	Site-ditected mutagenesis of core promoter element	YMR183C	YMR183C TATA like deletion Forward	pCK1517 pRS415 CEN LEU2 YMR183Cp TL∆::HIS3
CKO1246	ATTAAACGATTTAACCTGCCAACAGTGTCATTTTACTTGCTTTTTTCATCC	Site-ditected mutagenesis of core promoter element	YMR183C	YMR183C TATA like deletion Reverse	pCK1517 pRS415 CEN LEU2 YMR183Cp TL∆::HIS3
CKO1247	GGATGAAAAAAGCAAGTAAAATGACAccctctccCTGTTGGCAGGTTAAATCGTTTAAT	Site-ditected mutagenesis of core promoter element	YMR183C	YMR183C TATA like mutation Forward	pCK1523 pRS415 CEN LEU2 YMR183C promoter HIS3 reporter TATA like mutation
CKO1248	ATTAAACGATTTAACCTGCCAACAGggagagggTGTCATTTTACTTGCTTTTTTCATCC	Site-ditected mutagenesis of core promoter element	YMR183C	YMR183C TATA like mutation Reverse	pCK1523 pRS415 CEN LEU2 YMR183C promoter HIS3 reporter TATA like mutation
CKO1375	GTTTTTAGTTTCAATGGATGccttcttcAAGCAAGTAAAATGACAAAT	Site-ditected mutagenesis of core promoter element	YMR183C	YMR183C altTL1mut F	pCK1553 pRS415 CEN LEU2 YMR183C promoter alternative TATA-like 1 mutation HIS3 reporter
CKO1376	ATTTGTCATTTTACTTGCTTgaagaaggCATCCATTGAAACTAAAAAC	Site-ditected mutagenesis of core promoter element	YMR183C	YMR183C altTL1mut R	pCK1553 pRS415 CEN LEU2 YMR183C promoter alternative TATA-like 1 mutation HIS3 reporter
CKO1377	CCTTTTTTGACGTTTTTAGgatggatgaaaaaagcaag	Site-ditected mutagenesis of core promoter element	YMR183C	YMR183C altTL2∆ F	pCK1551 pRS415 CEN LEU2 YMR183C promoter alternative TATA-like 2 deletion HIS3 reporter
CKO1378	cttgcttttttcatccatcCTAAAAACGTCAAAAAAGG	Site-ditected mutagenesis of core promoter element	YMR183C	YMR183C altTL2∆ R	pCK1551 pRS415 CEN LEU2 YMR183C promoter alternative TATA-like 2 deletion HIS3 reporter
CKO1379	CCTTTTTTGACGTTTTTAGccttccctGATGGATGAAAAAAGCAA	Site-ditected mutagenesis of core promoter element	YMR183C	YMR183C altTL2mut F	pCK1552 pRS415 CEN LEU2 YMR183C promoter alternative TATA-like 2 mutation HIS3 reporter
CKO1380	TTGCTTTTTTCATCCATCagggaaggCTAAAAACGTCAAAAAAGG	Site-ditected mutagenesis of core promoter element	YMR183C	YMR183C altTL2mut R	pCK1552 pRS415 CEN LEU2 YMR183C promoter alternative TATA-like 2 mutation HIS3 reporter
CKO1049	cattcttgcttccactcagttcggacagttcagtgacccac	Site-ditected mutagenesis of core promoter element	YNL307C	YNL307C TL1∆ F	pCK1475 pRS415 CEN LEU2 YNL307C TL1∆ p::HIS3
CKO1050	gtgggtcactgaactgtccgaactgagtggaagcaagaatg	Site-ditected mutagenesis of core promoter element	YNL307C	YNL307C TL1∆ R	pCK1475 pRS415 CEN LEU2 YNL307C TL1∆ p::HIS3
CKO1051	cattcttgcttccactcagttcgGCTGTAATgacagttcagtgacccac	Site-ditected mutagenesis of core promoter element	YNL307C	YNL307C TL1mut F	pCK1498 pRS415 CEN LEU2 YNL307C TL1 mutant p::HIS3
CKO1052	gtgggtcactgaactgtcATTACAGCcgaactgagtggaagcaagaatg	Site-ditected mutagenesis of core promoter element	YNL307C	YNL307C TL1mut R	pCK1498 pRS415 CEN LEU2 YNL307C TL1 mutant p::HIS3
CKO1053	gtgacccacaaacaacactagcgaccttcatatgcggaag	Site-ditected mutagenesis of core promoter element	YNL307C	YNL307C GAE1∆ F	pCK1476 pRS415 CEN LEU2 YNL307C GAE1∆ p::HIS3
CKO1054	cttccgcatatgaaggtcgctagtgttgtttgtgggtcac	Site-ditected mutagenesis of core promoter element	YNL307C	YNL307C GAE1∆ R	pCK1476 pRS415 CEN LEU2 YNL307C GAE1∆ p::HIS3
CKO1055	gtgacccacaaacaacactCTATGCagcgaccttcatatgcggaag	Site-ditected mutagenesis of core promoter element	YNL307C	YNL307C GAE1mut F	pCK1477 pRS415 CEN LEU2 YNL307C GAE1 mutant p::HIS3
CKO1056	cttccgcatatgaaggtcgctGCATAGagtgttgtttgtgggtcac	Site-ditected mutagenesis of core promoter element	YNL307C	YNL307C GAE1mut R	pCK1477 pRS415 CEN LEU2 YNL307C GAE1 mutant p::HIS3
CKO1103	GAATTGGGTACCGGGCCCCCCCTCGAGtcgTTGTCTTCCCTCTTTCCCAATTCATCG	Promoter construct in PRS415 HIS3 plasmid	YNL307C	YNL307C F	pCK1468 pRS415 CEN LEU2 YNL307Cp::HIS3
CKO1104	CGAGTTCAAGAGAAAAAAAAAGAtcgATGTACTAGAATGTGATGGAGTGGG	Promoter construct in PRS415 HIS3 plasmid	YNL307C	YNL307C R	pCK1468 pRS415 CEN LEU2 YNL307Cp::HIS3
CKO1153	GCCCCCctcgagTTGTCTTCCCTCTTTCCCAA	Site-ditected mutagenesis of core promoter element	YNL307C	YNL307C:HIS3 F	pCK1468 pRS415 CEN LEU2 YNL307Cp::HIS3
CKO1154	TAGGGCTTTCTGCTCTGTCATatgtactagaatgtgatgga	Site-ditected mutagenesis of core promoter element	YNL307C	YNL307C:HIS3 R	pCK1468 pRS415 CEN LEU2 YNL307Cp::HIS3
CKO1041	ccgttaattgcaataataagctttttatctcatttcac	Site-ditected mutagenesis of core promoter element	YPL229w	YPL229W ∆GA1 F	pCK1472 pRS415 CEN LEU2 YPL229W ∆GA1 p::HIS3
CKO1042	gtgaaatgagataaaaagcttattattgcaattaacgg	Site-ditected mutagenesis of core promoter element	YPL229w	YPL229W ∆GA1 R	pCK1472 pRS415 CEN LEU2 YPL229W ∆GA1 p::HIS3
CKO1043	ccgttaattgcaataataaGAAAAGAAAGAAgctttttatctcatttc	Site-ditected mutagenesis of core promoter element	YPL229w	YPL229W GAE1∆ F	pCK1497 pRS415 CEN LEU2 YPL229W GAE1∆ p::HIS3
CKO1044	gaaatgagataaaaagcTTCTTTCTTTTCttattattgcaattaacgg	Site-ditected mutagenesis of core promoter element	YPL229w	YPL229W GAE1∆ R	pCK1497 pRS415 CEN LEU2 YPL229W GAE1∆ p::HIS3
CKO1045	ccgttaattgcaataataaCTTATCTACAAGAAAGAAgctttttatctcatttc	Site-ditected mutagenesis of core promoter element	YPL229w	YPL229W GAE1+mut F	pCK1473 pRS415 CEN LEU2 YPL229W GAE1 mutant p::HIS3
CKO1046	gaaatgagataaaaagcTTCTTTCTTGTAGATAAGttattattgcaattaacgg	Site-ditected mutagenesis of core promoter element	YPL229w	YPL229W GAE1+mut R	pCK1473 pRS415 CEN LEU2 YPL229W GAE1 mutant p::HIS3
CKO1047	cccgttaattgcAATccgAAgaaaaagaaaagaaagaag	Site-ditected mutagenesis of core promoter element	YPL229w	YPL229W TL1mut F	pCK1474 pRS415 CEN LEU2 YPL229W TL1 mutant p::HIS3
CKO1048	cttctttcttttctttttcTTcggATTgcaattaacggg	Site-ditected mutagenesis of core promoter element	YPL229w	YPL229W TL1mut R	pCK1474 pRS415 CEN LEU2 YPL229W TL1 mutant p::HIS3
CKO1105	GAATTGGGTACCGGGCCCCCCCTCGAGtcgGCGCAAACAAATTATGGTGCGCATCTT	Promoter construct in PRS415 HIS3 plasmid	YPL229W	YPL229W F	pCK1469 pRS415 CEN LEU2 YPL229Wp::HIS3
CKO1106	CGAGTTCAAGAGAAAAAAAAAGAtcgTTCATGTAATATAAAAAAGTGGTTAT	Promoter construct in PRS415 HIS3 plasmid	YPL229W	YPL229W R	pCK1469 pRS415 CEN LEU2 YPL229Wp::HIS3
CKO1155	GCCCCCctcgagGCGCAAACAAATTATGGTGC	Promoter construct in PRS415 HIS3 plasmid	YPL229W	YPL229W:HIS3 F	pCK1469 pRS415 CEN LEU2 YPL229Wp::HIS3
CKO1156	TAGGGCTTTCTGCTCTGTCATttcatgtaatataaaaaagt	Promoter construct in PRS415 HIS3 plasmid	YPL229W	YPL229W:HIS3 R	pCK1469 pRS415 CEN LEU2 YPL229Wp::HIS3
