## Supplemental Table 2 for "Promoter scanning during transcription initiation in *Saccharomyces cerevisiae*: Pol II in the “shooting gallery”"

### Sheet: Yeast_TSS
Yeast tss	2mm, unambiguous align (tophat)
Sample	Strain	Genotype	Replicate Number	Total reads	Unique alignmnets	in tata windows	on correct strand	in TSS median windows	on correct strand	SRA accession
VV446	CKY1016	RPB1-WT	Rep 1	26819863	13159120	12093680	9746628	12171334	9859078	SRR8580777
VV447	CKY4482	rpb1-L1101S	Rep 1	21662741	11676546	9375083	6106029	9411741	6190807	SRR8580784
VV448	CKY1028	rpb1-G1097D	Rep 1	18766563	9070388	7937024	6319324	7965595	6382473	SRR8580821
VV450	CKY1024	rpb1-F1086S	Rep 1	27689113	14477490	12961781	10916091	13044969	11038458	SRR8580805
VV451	CKY4483	rpb1-M1079R	Rep 1	32267305	17786521	16359678	14013867	16428358	14153192	SRR8580782
VV452	CKY1022	rpb1-N1082S	Rep 1	20473891	9328417	7505158	5591326	7577745	5710765	SRR8580791
VV453	CKY1020	rpb1-H1085Q	Rep 1	13637246	7616197	6645860	4872663	6685690	4949614	SRR8580787
VV454	CKY4484	rpb1-F1084I	Rep 1	29055786	13494293	11567191	8490368	11649129	8648357	SRR8580819
VV455	CKY1026	rpb1-E1103G	Rep 1	18603647	9065769	7817423	6588225	7874481	6695140	SRR8580773
VV456	CKY1017	RPB1-WT	Rep 2	41849913	17831981	16629734	12762838	16698102	12878667	SRR8580778
VV457	CKY4542	rpb1-L1101S	Rep 2	22891729	10532376	9611790	7836339	9648810	7921436	SRR8580781
VV458	CKY1029	rpb1-G1097D	Rep 2	45367232	23889820	21571464	15352248	21628432	15466147	SRR8580820
VV459	CKY1019	rpb1-H1085Y	Rep 1	53034716	26915227	24104074	18494911	24193315	18693249	SRR8580794
VV460	CKY1025	rpb1-F1086S	Rep 2	52156317	18953069	16961083	13895006	17055154	14065598	SRR8580800
VV461	CKY4485	rpb1-M1079R	Rep 2	19619690	9648992	8911409	7598384	8943944	7649280	SRR8580793
VV462	CKY1023	rpb1-N1082S	Rep 2	43075567	20363467	18165480	14344872	18249368	14467593	SRR8580827
VV463	CKY1021	rpb1-H1085Q	Rep 2	43589765	21322912	18920802	15507982	19043764	15677815	SRR8580788
VV464	CKY4494	rpb1-F1084I	Rep 2	38921603	19853378	17834728	14574564	17929066	14717683	SRR8580818
VV465	CKY1027	rpb1-E1103G	Rep 2	28236483	13928954	12945796	10995100	12990456	11069451	SRR8580774
VV497	CKY763	RPB1-WT	Rep 3	17376071	6378175	5694861	4750097	5727950	4801864	SRR8580779
VV499	CKY764	RPB1-WT	Rep 4	21330889	9220893	8402863	7204235	8447567	7272658	SRR8580780
VV501	CKY1030	rpb1-H1085Y	Rep 2	26103309	4274894	3580978	2815079	3614180	2866721	SRR8580824
VV503	CKY1031	rpb1-H1085Y	Rep 3	22081725	3864558	3086247	2422296	3124531	2493866	SRR8580783
VV505	CKY783	rpb1-E1103G	Rep 3	23371488	7312890	6566911	5894574	6594549	5953150	SRR8580775
VV507	CKY784	rpb1-E1103G	Rep 4	26054058	6802625	6094043	5426688	6115371	5474920	SRR8580776
VV509	CKY776	rpb1-F1086S	Rep 3	20957062	7230051	6671806	5626526	6708054	5677324	SRR8580823
VV510	CKY777	rpb1-F1086S	Rep 4	16952195	5459023	4996392	4239261	5025377	4281491	SRR8580822
VV511	CKY4486	rpb1-M1079R	Rep 3	25691205	11679490	10982528	9219314	11018148	9272678	SRR8580795
VV512	CKY4483	rpb1-M1079R	Rep 4	14824135	5102430	4715570	4252697	4737486	4286754	SRR8580804
VV513	CKY772	rpb1-G1097D	Rep 3	8644036	2287034	2079625	1765593	2086128	1781480	SRR8580790
VV514	CKY773	rpb1-G1097D	Rep 4	20945757	4869871	4423093	3868080	4435161	3894493	SRR8580789
VV515	CKY4487	RPB1-WT; sua7-58A5	Rep 1	17003233	4043684	3762238	3058978	3779932	3096857	SRR8580826
VV516	CKY4488	RPB1-WT; sua7-58A5	Rep 2	8370348	2354301	2206908	1868618	2216033	1885046	SRR8580807
VV517	CKY4491	RPB1-WT; tfg2∆146-180	Rep 1	14355099	5927347	5537157	4983839	5555851	5012833	SRR8580792
VV518	CKY4491	RPB1-WT; tfg2∆146-180	Rep 2	24671581	8027127	7313705	6698039	7341078	6748271	SRR8580829
VV519	CKY4492	rpb1-E1103G; tfg2∆146-180	Rep 1	20047297	5507545	4865858	4306329	4885579	4345134	SRR8580785
VV520	CKY4493	rpb1-E1103G; tfg2∆146-180	Rep 2	20876944	5719155	5122907	4658184	5142984	4697148	SRR8580786

### Sheet: Nucleosome
Strain	Genotype	R1	R2	Total Reads	Mapped Reads	Mapped percentage	SRA accession
CKY4543	RPB1-WT	r3s1_HJYC260_WT_R1.fastq.gz	r3s1_HJYC260_WT_R2.fastq.gz	37903272	27890761	0.73584	SRR8580799
CKY4543	RPB1-WT	r3s2_HJYC260_WT_R1.fastq.gz	r3s2_HJYC260_WT_R2.fastq.gz	34221756	25545174	0.74646	SRR8580798
CKY4547	rpb1-H1085Y	r3s13_HJYC275_H1085Y_R1.fastq.gz	r3s13_HJYC275_H1085Y_R2.fastq.gz	49349708	23572084	0.477654	SRR8580806
CKY4547	rpb1-H1085Y	r3s14_HJYC275_H1085Y_R1.fastq.gz	r3s14_HJYC275_H1085Y_R2.fastq.gz	25147808	17707268	0.704128	SRR8580828
CKY4548	rpb1-H1085Y	r3s15_HJYC280_H1085Y_R1.fastq.gz	r3s15_HJYC280_H1085Y_R2.fastq.gz	39094242	30962158	0.791988	SRR8580809
CKY4548	rpb1-H1085Y	r3s16_HJYC280_H1085Y_R1.fastq.gz	r3s16_HJYC280_H1085Y_R2.fastq.gz	36682934	23770455	0.647998	SRR8580808
CKY4547	rpb1-H1085Y	r4s11_HJYC275_H1085Y_1_R1.fastq.gz	r4s11_HJYC275_H1085Y_1_R2.fastq.gz	55446560	46337660	0.8357	SRR8580815
CKY4547	rpb1-H1085Y	r4s12_HJYC275_H1085Y_1_R1.fastq.gz	r4s12_HJYC275_H1085Y_1_R2.fastq.gz	62266574	53108478	0.8529	SRR8580814
CKY4548	rpb1-H1085Y	r4s13_HJYC280_H1085Y_2_R1.fastq.gz	r4s13_HJYC280_H1085Y_2_R2.fastq.gz	62473678	43302620	0.6931	SRR8580817
CKY4548	rpb1-H1085Y	r4s14_HJYC280_H1085Y_2_R1.fastq.gz	r4s14_HJYC280_H1085Y_2_R2.fastq.gz	52710678	41924578	0.7954	SRR8580816
CKY4545	rpb1-E1103G	r4s2_HJYC267_E1103G_1_R1.fastq.gz	r4s2_HJYC267_E1103G_1_R2.fastq.gz	58899886	47868468	0.8127	SRR8580811
CKY4546	rpb1-E1103G	r4s5_HJYC286_E1103G_2_R1.fastq.gz	r4s5_HJYC286_E1103G_2_R2.fastq.gz	57826578	42734838	0.739	SRR8580810
CKY4546	rpb1-E1103G	r4s6_HJYC286_E1103G_2_R1.fastq.gz	r4s6_HJYC286_E1103G_2_R2.fastq.gz	59497272	45956026	0.7724	SRR8580813
CKY4546	rpb1-E1103G	r4s7_HJYC286_E1103G_2_R1.fastq.gz	r4s7_HJYC286_E1103G_2_R2.fastq.gz	59449878	40320254	0.6782	SRR8580812
CKY4545	rpb1-E1103G	r3s10_HJYC267_E1103G_R1.fastq.gz	r3s10_HJYC267_E1103G_R2.fastq.gz	42663758	32971084	0.772812	SRR8580802
CKY4546	rpb1-E1103G	r3s11_HJYC286_E1103G_R1.fastq.gz	r3s11_HJYC286_E1103G_R2.fastq.gz	41479640	30064535	0.724802	SRR8580801
CKY4546	rpb1-E1103G	r3s12_HJYC286_E1103G_R1.fastq.gz	r3s12_HJYC286_E1103G_R2.fastq.gz	77022674	41746977	0.542009	SRR8580825
CKY4545	rpb1-E1103G	r3s9_HJYC267_E1103G_R1.fastq.gz	r3s9_HJYC267_E1103G_R2.fastq.gz	66776170	22714424	0.340158	SRR8580803

### Sheet: ChIP-Exo
Repeat 1
Target	Strain	Genotype	Unique Mapped Count	SRA accession
Ssl2	CKY2230	RPB1-WT	13619090	SRR10314943
Ssl2	CKY2231	rpb1-H1085Y	69675919	SRR10314942
Ssl2	CKY2232	rpb1-E1103G	10143450	SRR10314939
Sua7	CKY2234	RPB1-WT	14049230	SRR10314938
Sua7	CKY2235	rpb1-H1085Y	4401451	SRR10314937
Sua7	CKY2236	rpb1-E1103G	5063814	SRR10314936
Repeat 2
Target	Strain	Genotype	Unique Mapped Count	SRA accession
Ssl2	CKY2230	RPB1-WT	5661092	SRR10314935
Ssl2	CKY2231	rpb1-H1085Y	30563015	SRR10314934
Ssl2	CKY2232	rpb1-E1103G	4113928	SRR10314933
Sua7	CKY2234	RPB1-WT	5827198	SRR10314932
Sua7	CKY2235	rpb1-H1085Y	1403628	SRR10314941
Sua7	CKY2236	rpb1-E1103G	2139965	SRR10314940
Repeat 1
Target	Strain	Genotype	Unique Mapped Count	SRA accession FastQ	SRA accession BAM
Ssl2	CKY2230	RPB1-WT	17956274	SRR11033904	SRR11041559
Ssl2	CKY2231	rpb1-H1085Y	10230046	SRR11033898	SRR11041706
Ssl2	CKY2232	rpb1-E1103G	16216842	SRR11033894	SRR11041702
Sua7	CKY2234	RPB1-WT	17039198	SRR11033900	SRR11041708
Sua7	CKY2235	rpb1-H1085Y	8965646	SRR11033896	SRR11041704
Sua7	CKY2236	rpb1-E1103G	17156722	SRR11033902	SRR11041591
Repeat 2
Target	Strain	Genotype	Unique Mapped Count	SRA accession FastQ	SRA accession BAM
Ssl2	CKY2230	RPB1-WT	17851803	SRR11033903	SRR11041585
Ssl2	CKY2231	rpb1-H1085Y	6569261	SRR11033897	SRR11041705
Ssl2	CKY2232	rpb1-E1103G	12728748	SRR11033893	SRR11041701
Sua7	CKY2234	RPB1-WT	12516915	SRR11033899	SRR11041707
Sua7	CKY2235	rpb1-H1085Y	5623779	SRR11033895	SRR11041703
Sua7	CKY2236	rpb1-E1103G	13676516	SRR11033901	SRR11041709
